# Evolution of herbivory remodels a *Drosophila* genome

**DOI:** 10.1101/767160

**Authors:** Andrew D. Gloss, Anna C. Nelson Dittrich, Richard T. Lapoint, Benjamin Goldman-Huertas, Kirsten I. Verster, Julianne L. Pelaez, Andrew D. L. Nelson, Jessica Aguilar, Ellie Armstrong, Joseph L.M. Charboneau, Simon C. Groen, David H. Hembry, Christopher J. Ochoa, Timothy K. O’Connor, Stefan Prost, Hiromu C. Suzuki, Sophie Zaaijer, Paul. D. Nabity, Noah K. Whiteman

## Abstract

One-quarter of extant Eukaryotic species are herbivorous insects, yet the genomic basis of this extraordinary adaptive radiation is unclear. Recently-derived herbivorous species hold promise for understanding how colonization of living plant tissues shaped the evolution of herbivore genomes. Here, we characterized exceptional patterns of evolution coupled with a recent (<15 mya) transition to herbivory of mustard plants (Brassicaceae, including *Arabidopsis thaliana*) in the fly genus *Scaptomyza,* nested within the paraphyletic genus *Drosophila*. We discovered a radiation of mustard-specialized *Scaptomyza* species, comparable in diversity to the *Drosophila melanogaster* species subgroup. Stable isotope, behavioral, and viability assays revealed these flies are obligate herbivores. Genome sequencing of one species, *S. flava,* revealed that the evolution of herbivory drove a contraction in gene families involved in chemosensation and xenobiotic metabolism. Against this backdrop of losses, highly targeted gains (“blooms”) were found in Phase I and Phase II detoxification gene sub-families, including glutathione *S*-transferase (*Gst*) and cytochrome P450 (*Cyp450*) genes. *S. flava* has more validated paralogs of a single *Cyp450* (N=6 for *Cyp6g1*) and *Gst* (N=5 for *GstE5-8*) than any other drosophilid. Functional studies of the *Gst* repertoire in *S. flava* showed that transcription of *S. flava GstE5-8* paralogs was differentially regulated by dietary mustard oils, and of 22 heterologously expressed cytosolic *S. flava* GST enzymes, GSTE5-8 enzymes were exceptionally well-adapted to mustard oil detoxification *in vitro.* One, GSTE5-8a, was an order of magnitude more efficient at metabolizing mustard oils than GSTs from any other metazoan. The serendipitous intersection of two genetic model organisms, *Drosophila* and *Arabidopsis,* helped illuminate how an insect genome was remodeled during the evolutionary transformation to herbivory, identifying mechanisms that facilitated the evolution of the most diverse guild of animal life.

**SIGNIFICANCE STATEMENT:** The origin of land plants >400 million years ago (mya) spurred the diversification of plant-feeding (herbivorous) insects and triggered an ongoing chemical co-evolutionary arms race. Because ancestors of most herbivorous insects first colonized plants >200 mya, the sands of time have buried evidence of how their genomes changed with their diet. We leveraged the serendipitous intersection of two genetic model systems: a close relative of yeast-feeding fruit fly (*Drosophila melanogaste*r), the “wasabi fly” (*Scaptomyza flava*), that evolved to consume mustard plants including *Arabidopsis thaliana*. The yeast-to-mustard dietary transition remodeled the fly’s gene repertoire for sensing and detoxifying chemicals. Although many genes were lost, some underwent duplications that encode the most efficient detoxifying enzymes against mustard oils known from animals.
