## Supplementary Tables for "Evolution of herbivory remodels a *Drosophila* genome": TableS1.csv

source	order	family	class_narrow	class_broad	d15N	SEM_d15N	Drosophila
Webb 1998	Orthoptera	Acrididae	parenchyma	herbivore	5.1	0	0
Webb 1998	Orthoptera	Acrididae	parenchyma	herbivore	2.1	0	0
DeNiro and Epstein 1981	Orthoptera	Acrididae	parenchyma	herbivore	1.73	0.14529663	0
DeNiro and Epstein 1981	Orthoptera	Acrididae	parenchyma	herbivore	-0.67	0.12018504	0
Spence and Rosenheim 2005	Diptera	Agromyzidae	parenchyma	herbivore	1.68	0.32	0
Spence and Rosenheim 2005	Diptera	Agromyzidae	parenchyma	herbivore	1.97	0.15	0
Spence and Rosenheim 2005	Diptera	Agromyzidae	parenchyma	herbivore	-0.2	0.81	0
Spence and Rosenheim 2005	Hemiptera	Aleyrodidae	phloem	herbivore	0.66	0.97	0
Wehi & Hicks 2010	Orthoptera	Anostostomatidae	parenchyma	herbivore	4.3	0.41	0
Perkins	Hemiptera	aphid	phloem	herbivore	-2.790666667	0.762093274	0
Perkins	Hemiptera	aphid	phloem	herbivore	1.121333333	0.666867494	0
Wilson	Hemiptera	aphid	phloem	herbivore	-9.69725	0.227158023	0
Spence and Rosenheim 2005	Hemiptera	Aphididae	phloem	herbivore	1.86	0.7	0
Spence and Rosenheim 2005	Hemiptera	Aphididae	phloem	herbivore	5.9	1.71	0
Spence and Rosenheim 2005	Hemiptera	Aphididae	phloem	herbivore	2.58	0.57	0
Spence and Rosenheim 2005	Hemiptera	Aphididae	phloem	herbivore	1.97	0.49	0
McCutchan et al. 2003	Hemiptera	Aphididae	phloem	herbivore	-0.8	0	0
Oelbermann and Scheu 2002	Hemiptera	Aphididae	phloem	herbivore	-1.16	0	0
Scrimgeour et al. 1995	Hemiptera	Aphididae	phloem	herbivore	2.04	0	0
Yoneyama et al. 1997	Hemiptera	Aphididae	phloem	herbivore	-0.1	0	0
McCutchan et al. 2003	Lepidoptera	Arctiidae	parenchyma	herbivore	1.4	0	0
Scrimgeour et al. 1995	Coleoptera	Byturidae	parenchyma	herbivore	3.78	0	0
Spence and Rosenheim 2005	Coleoptera	Chrysomelidae	parenchyma	herbivore	2.86	0.18	0
Spence and Rosenheim 2005	Hemiptera	Cicadellidae	phloem	herbivore	1.23	0.17	0
Spence and Rosenheim 2005	Hemiptera	Cicadellidae	phloem	herbivore	1.96	0.23	0
Spence and Rosenheim 2005	Hemiptera	Cicadellidae	phloem	herbivore	1.03	0.3	0
Spence and Rosenheim 2005	Hemiptera	Coccoidae	phloem	herbivore	1.22	0.14	0
Spence and Rosenheim 2005	Hymenoptera	Cynipidae	parenchyma	herbivore	5.62	0.64	0
Spence and Rosenheim 2005	Hymenoptera	Cynipidae	parenchyma	herbivore	6.59	0.6	0
McCutchan et al. 2003	Hemiptera	Diaspididae	phloem	herbivore	-2.1	0	0
Nabity (our data; S. flava))	Diptera	Drosophilidae	parenchyma	herbivore	-5.166666667	0.375647589	1
Nabity (our data)	Diptera	Drosophilidae	microbivore	microbivore	0.833333333	0.066666667	1
Nabity (our data)	Diptera	Drosophilidae	microbivore	microbivore	6.966666667	0.617341973	1
Nabity (our data)	Diptera	Drosophilidae	microbivore	microbivore	2.066666667	0.185592145	1
Markow et al 2000	Diptera	Drosophilidae	microbivore	microbivore	4.65	0	1
Markow et al 2000	Diptera	Drosophilidae	microbivore	microbivore	3.45	0	1
Markow et al 2000	Diptera	Drosophilidae	microbivore	microbivore	3.45	0	1
Markow et al 2000	Diptera	Drosophilidae	microbivore	microbivore	4.45	0	1
Markow et al 2000	Diptera	Drosophilidae	microbivore	microbivore	4.75	0	1
Markow et al 2000	Diptera	Drosophilidae	microbivore	microbivore	3.55	0	1
Markow et al 2000	Diptera	Drosophilidae	microbivore	microbivore	0.05	0	1
Oelbermann and Scheu 2002	Diptera	Drosophilidae	microbivore	microbivore	3.25	0	1
Spence and Rosenheim 2005	Lepidoptera	Gracillariidae	parenchyma	herbivore	1.19	0.15	0
McCutchan et al. 2003	Lepidoptera	Lasiocampidae	parenchyma	herbivore	0.8	0.43	0
Spence and Rosenheim 2005	Lepidoptera	Noctuidae	parenchyma	herbivore	2.72	0.22	0
McCutchan et al. 2003	Lepidoptera	Nymphalidae	parenchyma	herbivore	2.6	1.58	0
McCutchan et al. 2003	Lepidoptera	Nymphalidae	parenchyma	herbivore	5.4	1.33	0
McCutchan et al. 2003	Lepidoptera	Nymphalidae	parenchyma	herbivore	0.9	0.41	0
McCutchan et al. 2003	Lepidoptera	Nymphalidae	parenchyma	herbivore	3.6	0.48	0
Spence and Rosenheim 2005	Lepidoptera	Pieridae	parenchyma	herbivore	0.79	0.45	0
Spence and Rosenheim 2005	Hemiptera	Psyllidae	phloem	herbivore	0.22	0.06	0
DeNiro and Epstein 1981	Lepidoptera	Pyralidae	parenchyma	herbivore	4.13	0.89504811	0
Spence and Rosenheim 2005	Hymenoptera	Tenthredinidae	parenchyma	herbivore	0.12	0.25	0
Peterson and Howarth 19887	Orthptera	Tettigoniidae	parenchyma	herbivore	-0.1	0	0
Spence and Rosenheim 2005	Lepidoptera	Tortricidae	parenchyma	herbivore	1.49	0.16	0
Spence and Rosenheim 2005	Lepidoptera		parenchyma	herbivore	-0.08	0.58	0
Ponsard and Arditi 2000			microbivore	microbivore	2.47	0.296273147	0
Ponsard and Arditi 2000			microbivore	microbivore	4.53	0.57831172	0
Ponsard and Arditi 2000			microbivore	microbivore	3.37	0.70553368	0
