## Supplementary Tables for "Evolution of herbivory remodels a *Drosophila* genome": TableS3.csv

Taxon	Complete	Single	Duplicated	Fragmented	Missing
Sfla (ALLPATHS)	97.4	93.0	4.4	1.7	0.9
Sfla (SS-SPACE)	97.3	92.9	4.4	1.6	1.1
Sfla (HiRise)	91.7	86.5	5.2	3.8	4.5
Dmel	98.7	98.2	0.5	0.7	0.6
Dgri	98.8	96.9	1.9	0.8	0.4
Dmoj	98.1	97.8	0.3	0.9	1.0
Dvir	98.4	98.0	0.4	0.9	0.7
