## Supplementary Tables for "Evolution of herbivory remodels a *Drosophila* genome": TableS4.csv

Taxon*	Complete	Single	Duplicated	Fragmented	Missing
Sfla (hc)	95.1	91.2	3.9	2.2	2.7
Sfla (lib)	94	89.5	4.5	3.3	2.7
Sfla (both)	96.8	NA	NA	1.7	1.5
Dana	96.7	96.2	0.5	1.6	1.7
Dere	97.8	97.3	0.5	1	1.2
Dgri	98.5	96.6	1.9	0.8	0.7
Dmel	99.2	98.7	0.5	0.4	0.4
Dmoj	97.1	96.7	0.4	1.4	1.5
Dper	87.5	86.5	1	7.1	5.4
Dpse	97.4	95.9	1.5	1.1	1.5
Dsec	92.2	91.5	0.7	5	2.8
Dsim	79.5	78.8	0.7	9	11.5
Dvir	97.4	97.1	0.3	1.3	1.3
Dwil	97.5	96.8	0.7	1.1	1.4
Dyak	97.1	94.8	2.3	1.3	1.6
* annotations (Sfla ALLPATHS assembly): hc = MAKER consensus ("high confidence"); lib = Augustus ("liberal"); both = hc + lib merged
Note #1: summing lib + hc annotations includes most genes twice	so the proportions of single copy and duplicated genes are uninformative and not reported
Note #2: only automated gene annotations for the ALLPATHS Sfla assembly are shown; automated annotations were not used for the other Sfla assemblies in this study
