## Supplementary Tables for "Evolution of herbivory remodels a *Drosophila* genome": TableS5.csv

Order	Author	Species	Group	Enzyme	kcat/km	error	error_type
1	NelsonDittrich	Sfla	Drosophilidae	Sfla45	3183.536775	316.3627386	SEM
2	NelsonDittrich	Sfla	Drosophilidae	Sfla31	1053.277817	394.2920404	SEM
3	NelsonDittrich	Sfla	Drosophilidae	Sfla26	550.6623505	262.4711344	SEM
5	NelsonDittrich	Sfla	Drosophilidae	Sfla18	28.16439402	5.806195415	SEM
4	NelsonDittrich	Sfla	Drosophilidae	Sfla14	102.0630698	13.12688634	SEM
6	NelsonDittrich	Dmel	Drosophilidae	DmGSTE6	24.30171833	8.896940928	SEM
9	Kolm	Human	Human	GSTM1-1	239	9	SEM
10	Kolm	Human	Human	GSTP1-1	200	20	SEM
11	Calmes	Alternaria_brassicicola	Fungi	AbGSTFuA1	187	43	SD
12	Johansson	Human	Human	GSTA3-3	120	38	SEM
13	Gloss	Snig	Drosophilidae	GSTD1-A	115	15	SEM
14	Mathieu	Phanerochaete_chrysosporium	Fungi	GST5118	71.6	0.5	SD
15	Gloss	Sfla	Drosophilidae	GSTD1	55	5	SEM
17	Gloss	Dmel	Drosophilidae	GSTD1	28	4	SEM
18	Gloss	Spal	Drosophilidae	GSTD1	23	6	SEM
19	Kolm	Human	Human	GSTA1-1	14	2	SEM
20	Kolm	Human	Human	GSTM4-4	4.36	0.03	SEM
