## Supplementary Tables for "Evolution of herbivory remodels a *Drosophila* genome": TableS6.csv

Repetitive element content (as a proportion of genome size)
Species	LINE	SINE	LTR	DNA	Unclassified	SmRNA	Others	Total (%)
Drosophila melanogaster	8,532	39	14,673	5,964	9,873	257	93,764	23.71
Drosophila simulans	8,649	25	11,204	5,413	9,369	27	84,572	12.04
Drosophila pseudoobscura	11,054	82	12,481	9,418	28,827	157	191,276	21.23
Drosophila virilis	15,786	0	20,749	9,133	35,155	986	231,347	31.84
Drosophila mojavensis	16,605	856	18,226	27,355	48,632	125	326,217	28.64
Drosophila yakuba	13,533	0	24,306	12,327	29,688	474	108,910	27.31
Drosophila erecta	17,007	0	16,968	5,845	28,264	976	91,589	23.78
Drosophila anannasse	20,405	35	44,019	36,293	67,229	768	124,103	44.14
Drosophila sechellia	21,266	64	19,213	6,222	21,766	1,063	97,717	28.7
Drosophila persimilis	16,818	88	24,630	16,653	48,215	271	188,702	33.06
Drosophila grimshawi	15,538	0	36,347	8,867	36,262	105	281,598	30.56
Scaptomyza flava (ALLPATHS)	29,063	2,208	19,457	26,651	123,393	2,241	213,342	33.82
Scaptomyza flava (SS-SPACE)	28,145	2,362	16,622	24,887	121,214	2,315	198,014	34.38
